# Carbon-to-ATP Ratios Across the Kingdoms of Life

**DOI:** 10.64898/2026.01.27.702009

**Authors:** Peyman Fahimi, Mohammad M. Amirian, Andrew J. Irwin, Zoe V. Finkel

## Abstract

ATP is the major energy-carrying molecule in cells, driving chemical reactions for cell development and growth. A diverse set of metabolically active marine bacteria and unicellular eukaryotes appear to maintain an approximately constant cellular carbon-to-ATP ratio (C:ATP) of 250 (g/g), which has been used as a predictor of marine microbial biomass for about 60 years. We have compiled ∼ 400 measurements of ATP and carbon content from more than 80 papers published between 1964 and 2024, spanning organisms from bacteria to animals and plants along with a wide range of tissues. These data show that the carbon-to-ATP ratio varies by a staggering six orders of magnitude, depending not only on physiological and environmental conditions but also on species, completely contradicting the long-standing assumption in the literature. Here we develop a theory for organismal C:ATP content based upon metabolic rate, ATP transportation time within the organism, and ratio of structural to functional carbon within an organism, accentuating why such a deviation from 250 should be expected. Our model predicts both the median and variation in C:ATP ratios across organisms across the tree of life. We find the median C:ATP is typically within a factor of two of 250 for bacteria and unicellular marine eukaryotes. The ratio is notably lower in multicellular animals and higher for leaves and roots of land plants. Eukaryotic photosynthetic organisms have a median C:ATP > 250, which we attribute mainly to the proximity of mitochondria and chloroplasts, both of which tend to be near ATP consumption sites, thereby reducing ATP transport time relative to heterotrophs. Within broad taxonomic groups we predict variation of six orders of magnitude in C:ATP due to differences in biomass-normalized metabolic rate and the amount of non-metabolically active, structural material in organisms.
