## Supplementary material for "Carbon-to-ATP Ratios Across the Kingdoms of Life": Excel File 2

### Sheet: Per Group
Group	R2	n_sample	Median C:ATP	term	estimate	std.error	statistic	p.value	conf.low	conf.high
Bacteria	0.203442	108	255.721	slope	-0.54226	0.104713	-5.17852	1.08477e-06	-0.749888	-0.334633
Mammal	0.354997	56	120.905	slope	-0.0691077	0.0126765	-5.45166	1.26955e-06	-0.0945225	-0.043693
Bird	0.871496	7	42.703	slope	-0.0345751	0.00593749	-5.82318	0.0021097	-0.0498379	-0.0193123
Amphibian	0.807014	8	45.9854	slope	1.23389	0.246333	5.00903	0.0024304	0.631134	1.83664
Ciliate	0.389666	16	71.8779	slope	0.351257	0.121925	2.88094	0.0128702	0.0878553	0.614659
Insect	0.329604	17	43.8442	slope	0.442243	0.162849	2.71566	0.0159496	0.0951387	0.789348
Microalgae	0.0444424	113	333.333	slope	-0.0708059	0.0311629	-2.27212	0.0250056	-0.132557	-0.00905458
Plant	0.0470927	32	3742.89	slope	-0.0902434	0.0741146	-1.21762	0.232859	-0.241606	0.0611187
Nematode	0.304088	6	117.725	slope	-2.1953	1.66051	-1.32206	0.256681	-6.8056	2.41501
Fish	0.135051	6	105.769	slope	-0.0193974	0.0245449	-0.790284	0.473576	-0.0875449	0.0487501
Arthropod	0.00960437	24	107.392	slope	-0.0210036	0.0454729	-0.461893	0.648693	-0.115309	0.0733013
Mollusca	0.13368	3	90.2841	slope	-0.0802368	0.204258	-0.39282	0.761712	-2.67559	2.51511

### Sheet: Per Tissue
Tissue_Group	R2	n_sample	Median C:ATP	term	estimate	std.error	statistic	p.value	conf.low	conf.high
Brain	0.858573	11	123.007	slope	0.907976	0.122838	7.39168	4.13976e-05	0.630098	1.18585
Red Blood Cells	0.392317	19	327.055	slope	-0.845625	0.255255	-3.31287	0.00411417	-1.38417	-0.307085
Leaves	0.268065	22	3050.51	slope	-0.263902	0.0975088	-2.70644	0.0135851	-0.467302	-0.0605021
Fat Body	0.234579	5	5.36673	slope	-0.147703	0.15404	-0.958859	0.408366	-0.637928	0.342522
Liver	0.149676	5	101.459	slope	-0.112121	0.154292	-0.726682	0.51999	-0.603146	0.378904
Muscle	0.00238587	34	48.4227	slope	-0.00493863	0.0178521	-0.276641	0.783835	-0.0413022	0.0314249
Roots	0.0244128	4	1721.93	slope	-0.0791429	0.35377	-0.223713	0.843754	-1.60129	1.44301
Heart	0.0002897	17	59.1483	slope	0.00864876	0.131181	0.0659299	0.948304	-0.270957	0.288255

### Sheet: Per Class
Class	R2	n_sample	Median C:ATP	term	estimate	std.error	statistic	p.value	conf.low	conf.high
Mammalia	0.354997	56	120.905	slope	-0.0691077	0.0126765	-5.45166	1.26955e-06	-0.0945225	-0.043693
Aves	0.871496	7	42.703	slope	-0.0345751	0.00593749	-5.82318	0.0021097	-0.0498379	-0.0193123
Amphibia	0.807014	8	45.9854	slope	1.23389	0.246333	5.00903	0.0024304	0.631134	1.83664
Ciliophora	0.389666	16	71.8779	slope	0.351257	0.121925	2.88094	0.0128702	0.0878553	0.614659
Coccolithophyceae	0.99945	3	381.16	slope	-0.228887	0.00536709	-42.6464	0.0149251	-0.297082	-0.160692
Insecta	0.329604	17	43.8442	slope	0.442243	0.162849	2.71566	0.0159496	0.0951387	0.789348
Chlorophyceae	0.191504	25	312.5	slope	-0.211372	0.0905596	-2.33407	0.0286905	-0.398709	-0.0240355
Gammaproteobacteria	0.0802895	51	249.289	slope	-0.401784	0.196276	-2.04703	0.0461506	-0.796424	-0.00714383
Alphaproteobacteria	0.27281	14	1142.81	slope	-0.773014	0.364327	-2.12176	0.0553612	-1.56681	0.0207856
Zygnematophyceae	0.517579	7	212.766	slope	-0.176108	0.0760358	-2.31611	0.0683839	-0.371564	0.0193486
Bacillariophyceae	0.0968235	29	302.403	slope	-0.102862	0.0604601	-1.70132	0.100373	-0.226916	0.0211919
Betaproteobacteria	0.62804	4	84.2225	slope	0.198923	0.108249	1.83764	0.20751	-0.266836	0.664683
Pavlovophyceae	0.893063	3	1860.47	slope	2.77342	0.959705	2.88987	0.212083	-9.42079	14.9676
Plantae	0.0470927	32	3742.89	slope	-0.0902434	0.0741146	-1.21762	0.232859	-0.241606	0.0611187
Nematoda	0.304088	6	117.725	slope	-2.1953	1.66051	-1.32206	0.256681	-6.8056	2.41501
Chrysophyceae	0.734774	3	918.367	slope	3.09766	1.86108	1.66444	0.344417	-20.5496	26.745
Bacilli	0.0818533	12	392.902	slope	-0.436031	0.461801	-0.944196	0.367323	-1.46499	0.592927
Clostridia	0.159285	7	179.891	slope	-0.168477	0.173098	-0.973301	0.375105	-0.613441	0.276487
Malacostraca	0.0965446	9	98.3217	slope	-0.136984	0.158383	-0.864887	0.415753	-0.511501	0.237533
Negativicutes	0.311248	4	201.02	slope	-0.935913	0.984462	-0.950685	0.442104	-5.17171	3.29989
Trebouxiophyceae	0.0815303	9	605.448	slope	-0.135775	0.172244	-0.788272	0.456398	-0.543069	0.271518
Cyanophyceae	0.0573057	10	403.954	slope	-0.114668	0.164431	-0.697362	0.505334	-0.493845	0.26451
Xanthophyceae	0.214128	4	267.673	slope	0.495132	0.670727	0.738202	0.537261	-2.39077	3.38104
Branchiopoda	0.0422133	8	125.356	slope	0.0563329	0.109546	0.51424	0.625469	-0.211717	0.324382
Euglenida	0.116585	4	174.698	slope	-0.133309	0.25948	-0.513753	0.658554	-1.24976	0.983145
Actinomycetes	0.0144585	14	227.743	slope	0.121905	0.290539	0.419581	0.682206	-0.511126	0.754936
Actinopterygii	0.043019	5	145.498	slope	-0.0117931	0.0321136	-0.367231	0.737823	-0.113993	0.0904067
Copepoda	0.00744926	7	116.095	slope	-0.0227984	0.11769	-0.193716	0.854022	-0.32533	0.279733
Dinophyceae	0.00258222	13	310.638	slope	0.0145714	0.086347	0.168754	0.869053	-0.175477	0.20462
